# A novel framework for analysis of the shared genetic background of correlated traits

**DOI:** 10.1101/2021.12.13.472525

**Authors:** Gulnara R. Svishcheva, Evgeny S. Tiys, Elizaveta E. Elgaeva, Sofia G. Feoktistova, Paul R. H. J. Timmers, Sodbo Zh. Sharapov, Tatiana I. Axenovich, Yakov A. Tsepilov

## Abstract

We propose a novel effective framework for analysis of the shared genetic background for a set of genetically correlated traits using SNP-level GWAS summary statistics. This framework called SHAHER is based on the construction of a linear combination of traits by maximizing the proportion of its genetic variance explained by the shared genetic factors. SHAHER requires only full GWAS summary statistics and matrices of genetic and phenotypic correlations between traits as inputs. Our framework allows both shared and unshared genetic factors to be to effectively analyzed. We tested our framework using simulation studies, compared it with previous developments, and assessed its performance using three real datasets: anthropometric traits, psychiatric conditions and lipid concentrations. SHAHER is versatile and applicable to summary statistics from GWASs with arbitrary sample sizes and sample overlaps, allows incorporation of different GWAS models (Cox, linear and logistic) and is computationally fast.
