## Supplementary material for "A novel framework for analysis of the shared genetic background of correlated traits": ST5

### Sheet: Table Legend
Supplementary table 5. DEPICT geneset enrichment and tissue enrichment resutls for psychometric traits.
Only traits that have at least one significant result (FDR<5%) are show.
The names of the sheets correspond to the given trait and the analisys. The format is "trait_name"_genesetenrichment for geneset enrichment resutls. And "trait_name"_tissueenrichment for tissue enrichment results.
Only the significant genesets and tisues are shown.
The full description of the columns are given in
https://data.broadinstitute.org/mpg/depict/documentation.html
In "Description of columns in result files" paragraph.

### Sheet: SGIT_genesetenrichment
Original gene set ID	Original gene set description	Nominal P value	False discovery rate	Reconstituted gene set Z score gene 1	Reconstituted gene set Z score gene 2	Reconstituted gene set Z score gene 3	Reconstituted gene set Z score gene 4	Reconstituted gene set Z score gene 5	Reconstituted gene set Z score gene 6	Reconstituted gene set Z score gene 7	Reconstituted gene set Z score gene 8	Reconstituted gene set Z score gene 9	Reconstituted gene set Z score gene 10
GO:0097061	dendritic spine organization	2.71e-06	<0.01	ENSG00000176349 (2.9)	CSRNP3 (2.6)	CACNA1I (2.5)	NCAN (2.4)	LRFN4 (2.4)	SCN2A (2.3)	KCNG1 (2.2)	CHRM3 (2.2)	ENSG00000222017 (2.1)	ANKRD44-IT1 (2.1)
GO:0060997	dendritic spine morphogenesis	2.71e-06	<0.01	ENSG00000176349 (2.9)	CSRNP3 (2.6)	CACNA1I (2.5)	NCAN (2.4)	LRFN4 (2.4)	SCN2A (2.3)	KCNG1 (2.2)	CHRM3 (2.2)	ENSG00000222017 (2.1)	ANKRD44-IT1 (2.1)
REACTOME_G_ALPHA_1213_SIGNALLING_EVENTS	REACTOME_G_ALPHA_1213_SIGNALLING_EVENTS	5.61e-06	<0.01	TWF2 (3.5)	CACNB2 (2.8)	GMIP (2.6)	ANKRD44 (2.4)	GATAD2A (2.3)	NCAN (2.1)	PPP1R13B (2.1)	PDCD10 (2.0)	KCNG2 (2.0)	DRD2 (2.0)
MP:0001417	decreased exploration in new environment	8.82e-06	<0.01	ANKS1B (3.9)	ZNF804A (3.9)	CACNB2 (3.9)	DBC1 (3.2)	CSRNP3 (3.0)	CNTN4 (2.9)	GRIN2A (2.8)	CHRM3 (2.6)	NGEF (2.6)	KCNB1 (2.3)
MP:0001454	abnormal cued conditioning behavior	1.23e-05	<0.01	DBC1 (3.1)	NCAN (3.0)	GRIN2A (3.0)	KCTD13 (2.6)	CSRNP3 (2.6)	NGEF (2.6)	SCN2A (2.6)	SYNE1 (2.6)	RPS6KA2 (2.5)	DUSP26 (2.5)
MP:0001469	abnormal contextual conditioning behavior	2.84e-05	<0.05	NCAN (5.2)	GRIN2A (4.4)	DBC1 (4.1)	ANKS1B (3.7)	SCN2A (3.7)	CSRNP3 (3.5)	NGEF (3.4)	SYNE1 (3.1)	KCTD13 (3.1)	CHRM3 (3.0)
MP:0002906	increased susceptibility to pharmacologically induced seizures	3.65e-05	<0.05	SCN2A (4.0)	GRIN2A (3.9)	DBC1 (3.8)	NCAN (3.7)	CHRM3 (3.5)	SNAP91 (3.5)	ANKS1B (3.3)	DRD2 (3.1)	KCTD13 (2.8)	CACNB2 (2.6)
REACTOME_SIGNALLING_BY_NGF	REACTOME_SIGNALLING_BY_NGF	6.62e-05	<0.05	MAPK3 (3.9)	BAP1 (3.7)	TWF2 (3.0)	BRE (2.8)	APH1A (2.8)	ZSWIM6 (2.7)	ZNF592 (2.6)	GATAD2A (2.6)	OTUB1 (2.5)	KLC1 (2.3)
GO:0030424	axon	6.85e-05	<0.05	SNAP91 (3.8)	CSRNP3 (3.6)	DBC1 (3.6)	GRIN2A (3.4)	HAPLN4 (3.3)	SCN2A (3.1)	KCNB1 (3.0)	FAM57B (2.8)	DRD2 (2.5)	DOC2A (2.5)

### Sheet: SGIT_tissueenrichment
MeSH term	Name	MeSH first level term	MeSH second level term	Nominal P value	False discovery rate	Tissue-specific expression Z score gene 1	Tissue-specific expression Z score gene 2	Tissue-specific expression Z score gene 3	Tissue-specific expression Z score gene 4	Tissue-specific expression Z score gene 5	Tissue-specific expression Z score gene 6	Tissue-specific expression Z score gene 7	Tissue-specific expression Z score gene 8	Tissue-specific expression Z score gene 9	Tissue-specific expression Z score gene 10
A08.186.211.730	Prosencephalon	Nervous System	Central Nervous System	5.33e-05	<0.01	ANKS1B (2.9)	NCAN (2.8)	GRIN2A (2.8)	DOC2A (2.7)	KCNB1 (2.7)	DBC1 (2.7)	SNAP91 (2.6)	SCN2A (2.6)	CSRNP3 (2.5)	SERPINI1 (2.5)
A08.186.211.730.885.287.500.670	Parietal Lobe	Nervous System	Central Nervous System	9.72e-05	<0.01	RFTN2 (3.3)	NCAN (3.0)	ANKS1B (2.9)	HAPLN4 (2.9)	DOC2A (2.8)	ASPHD1 (2.8)	KCNB1 (2.6)	SPTBN2 (2.6)	PELI3 (2.6)	PC (2.6)
A08.186.211.730.885	Telencephalon	Nervous System	Central Nervous System	1.41e-04	<0.01	GRIN2A (3.1)	ANKS1B (3.1)	DOC2A (3.1)	NCAN (3.0)	KCNB1 (2.9)	DBC1 (2.9)	SCN2A (2.8)	SNAP91 (2.7)	CSRNP3 (2.6)	HAPLN4 (2.6)
A08.186.211.730.885.287	Cerebrum	Nervous System	Central Nervous System	1.53e-04	<0.01	GRIN2A (3.2)	DOC2A (3.1)	ANKS1B (3.1)	NCAN (3.0)	KCNB1 (3.0)	DBC1 (2.9)	SCN2A (2.9)	SNAP91 (2.8)	HAPLN4 (2.7)	CSRNP3 (2.7)
A08.186.211.464	Limbic System	Nervous System	Central Nervous System	1.56e-04	<0.01	DOC2A (3.5)	GRIN2A (3.3)	ANKS1B (3.1)	DBC1 (3.1)	NCAN (3.1)	SCN2A (3.0)	KCNB1 (2.9)	SNAP91 (2.9)	KCTD13 (2.8)	CSRNP3 (2.8)
A08.186.211.730.885.287.500.863	Temporal Lobe	Nervous System	Central Nervous System	1.67e-04	<0.01	DOC2A (4.0)	GRIN2A (3.5)	KCNB1 (3.2)	DBC1 (3.2)	ANKS1B (3.1)	SCN2A (3.1)	NCAN (3.1)	CHRM3 (3.1)	NGEF (3.0)	KCTD13 (2.9)
A08.186.211.730.885.287.500	Cerebral Cortex	Nervous System	Central Nervous System	2.04e-04	<0.01	GRIN2A (3.3)	DOC2A (3.3)	ANKS1B (3.1)	NCAN (3.0)	KCNB1 (3.0)	DBC1 (3.0)	SCN2A (3.0)	HAPLN4 (2.8)	SNAP91 (2.8)	CSRNP3 (2.8)
A08.186.211.464.710	Parahippocampal Gyrus	Nervous System	Central Nervous System	2.83e-04	<0.01	DOC2A (4.0)	GRIN2A (3.5)	DBC1 (3.2)	KCNB1 (3.2)	SCN2A (3.2)	ANKS1B (3.1)	CHRM3 (3.1)	NCAN (3.1)	KCTD13 (2.9)	CSRNP3 (2.9)
A08.186.211.464.710.225	Entorhinal Cortex	Nervous System	Central Nervous System	2.83e-04	<0.01	DOC2A (4.0)	GRIN2A (3.5)	DBC1 (3.2)	KCNB1 (3.2)	SCN2A (3.2)	ANKS1B (3.1)	CHRM3 (3.1)	NCAN (3.1)	KCTD13 (2.9)	CSRNP3 (2.9)
A08.186.211.464.405	Hippocampus	Nervous System	Central Nervous System	3.05e-04	<0.01	GRIN2A (3.4)	ANKS1B (3.1)	DOC2A (3.1)	NCAN (3.1)	DBC1 (3.0)	SCN2A (3.0)	SNAP91 (2.9)	KCTD13 (2.9)	KCNB1 (2.7)	CSRNP3 (2.6)
A08.186.211.653	Mesencephalon	Nervous System	Central Nervous System	3.25e-04	<0.01	CA14 (3.4)	FER1L5 (3.3)	NCAN (2.9)	HAPLN4 (2.9)	ENSG00000233399 (2.9)	RFTN2 (2.8)	NMUR2 (2.7)	ANKS1B (2.7)	CNNM2 (2.7)	CCDC87 (2.6)
A08.186.211.730.317	Diencephalon	Nervous System	Central Nervous System	3.69e-04	<0.01	DRD2 (3.6)	CNNM2 (2.8)	ENSG00000233399 (2.6)	CCDC87 (2.6)	C16orf92 (2.5)	ENSG00000243224 (2.4)	KCNG1 (2.3)	DUSP26 (2.3)	KCTD13 (2.3)	FAM57B (2.2)
A08.186	Central Nervous System	Nervous System	Central Nervous System	4.28e-04	<0.01	NCAN (2.5)	HAPLN4 (2.1)	KCNB1 (2.0)	DOC2A (2.0)	RFTN2 (1.9)	SNAP91 (1.9)	ANKS1B (1.9)	SCN2A (1.9)	CSRNP3 (1.8)	GRIN2A (1.8)
A08.186.211	Brain	Nervous System	Central Nervous System	4.62e-04	<0.01	NCAN (2.6)	HAPLN4 (2.1)	KCNB1 (2.0)	DOC2A (2.0)	RFTN2 (1.9)	SNAP91 (1.9)	SCN2A (1.9)	CSRNP3 (1.9)	GRIN2A (1.9)	ANKS1B (1.9)
A08.186.211.730.317.357	Hypothalamus	Nervous System	Central Nervous System	5.94e-04	<0.01	DRD2 (4.4)	KCTD13 (2.8)	CNNM2 (2.8)	VPS39 (2.7)	TAOK2 (2.6)	ENSG00000233399 (2.5)	NISCH (2.4)	DUSP26 (2.4)	ENSG00000243224 (2.4)	OTUB1 (2.3)
A08.186.211.730.885.287.500.270	Frontal Lobe	Nervous System	Central Nervous System	9.77e-04	<0.01	HAPLN4 (3.5)	GRIN2A (3.4)	KCNB1 (3.4)	CCDC87 (3.3)	SERPINI1 (3.3)	CACNA1I (3.1)	DOC2A (3.1)	SNAP91 (3.1)	PELI3 (3.1)	KCNG1 (3.0)
A08.186.211.730.317.357.352.435	Hypothalamo Hypophyseal System	Nervous System	Central Nervous System	1.65e-03	<0.01	DRD2 (4.8)	KCTD13 (3.0)	VPS39 (3.0)	TAOK2 (3.0)	NISCH (2.7)	INO80E (2.7)	CNNM2 (2.6)	RBM4B (2.5)	LMAN2L (2.5)	DUSP26 (2.5)
A08.713	Neurosecretory Systems	Nervous System	Neurosecretory Systems	1.65e-03	<0.01	DRD2 (4.8)	KCTD13 (3.0)	VPS39 (3.0)	TAOK2 (3.0)	NISCH (2.7)	INO80E (2.7)	CNNM2 (2.6)	RBM4B (2.5)	LMAN2L (2.5)	DUSP26 (2.5)
A08.186.211.730.317.357.352	Hypothalamus Middle	Nervous System	Central Nervous System	1.65e-03	<0.01	DRD2 (4.8)	KCTD13 (3.0)	VPS39 (3.0)	TAOK2 (3.0)	NISCH (2.7)	INO80E (2.7)	CNNM2 (2.6)	RBM4B (2.5)	LMAN2L (2.5)	DUSP26 (2.5)
A08.186.211.730.885.287.500.571	Occipital Lobe	Nervous System	Central Nervous System	2.61e-03	<0.01	HAPLN4 (4.9)	ENSG00000253230 (3.7)	STARD9 (3.3)	KCNB1 (3.2)	DBC1 (3.2)	GRIN2A (3.2)	NISCH (3.1)	WDR82 (3.1)	CSRNP3 (3.0)	PELI3 (3.0)
A08.186.211.730.885.287.500.571.735	Visual Cortex	Nervous System	Central Nervous System	5.27e-03	<0.05	HAPLN4 (5.0)	ENSG00000253230 (3.8)	WDR82 (3.4)	STARD9 (3.4)	NISCH (3.3)	KCNB1 (3.2)	DBC1 (3.1)	GRIN2A (3.1)	PELI3 (3.0)	CSRNP3 (3.0)
A08.186.211.730.885.287.249	Basal Ganglia	Nervous System	Central Nervous System	6.12e-03	<0.05	ENSG00000224849 (6.8)	RFTN2 (4.2)	TNKS (3.8)	ANKS1B (3.1)	PLCL1 (3.0)	DNAJB7 (2.7)	NCAN (2.7)	ASPHD1 (2.6)	NGEF (2.5)	FAM57B (2.5)
A08.186.211.132	Brain Stem	Nervous System	Central Nervous System	9.40e-03	<0.05	ENSG00000253230 (3.5)	ASPHD1 (3.0)	SCN2A (3.0)	SNAP91 (2.8)	SPTBN2 (2.7)	SYNE1 (2.7)	CACNB2 (2.7)	CNTN4 (2.6)	FGFR1 (2.6)	HAPLN4 (2.6)
